# Single-Nucleotide m^6^A Mapping Uncovers Redundant YTHDF Function in Planarian Progenitor Fate Selection

**DOI:** 10.1101/2025.03.03.641144

**Authors:** Yarden Yesharim, Ophir Shwarzbard, Jenny Barboy-Smoliarenko, Ran Shachar, Amrutha Palavalli, Hanh Thi-Kim Vu, Schraga Schwartz, Omri Wurtzel

## Abstract

Cell fate decisions require tight regulation of gene expression. In planarians—highly regenerative flatworms—the mRNA modification N^6^-methyladenosine (m^6^A) modulates progenitor production and fate. However, the mechanisms governing m^6^A deposition in the planarian transcriptome—and the role of their expanded family of YTHDF m^6^A reader proteins in orchestrating biological functions—remain unclear. Here, we generated the first single-nucleotide resolution map of m^6^A in planarians, and revealed that simple sequence rules guide m^6^A deposition, facilitating the flexible evolutionary gain and loss of these marks. Functional analyses of the five planarian m^6^A readers revealed that while individual reader expression is dispensable, together, the planarian readers regulate the production of specific progenitor lineages and overall body size. Collectively, our findings uncover a robust, redundant regulatory architecture, characterized by multiple m^6^A sites per gene and coordinated m^6^A reader expression. This architecture is essential for proper lineage resolution and provides insights into the evolutionary dynamics of the m^6^A landscape.
