## Supplementary material for "Single-Nucleotide m^6^A Mapping Uncovers Redundant YTHDF Function in Planarian Progenitor Fate Selection": Table S3. Sources of protein sequences used for YTH domain phylogenetic analysis.

### Sheet: Sheet1
Table S3. Sources of protein sequences used for YTH domain phylogenetic analysis
Species	UniProt / Gene annotation	UniProt Identifier / Gene annotation
		YTHDC		YTHDF
Human (H. sapiens)	UniProt	Q96MU7	Q9H6S0	Q9BYJ9	Q9Y5A9	Q7Z739	-	-
Mouse (M. musculus)		E9Q5K9	B2RR83	P59326	Q91YT7	Q8BYK6	-	-
Fruit Fly (D. melanogaster)		Q9VZQ1	-	Q9VBZ5	-	-	-	-
Zebrafish (D. rerio)		Q5U3V6	-	Q802Z0	E7F1H9	Q7ZW05	-	-
Starlet sea anemone (N. vectensis)		A7S9W8	-	A7S845	-	-	-	-
Worm (C. teleta)		R7T510	-	R7U9W0	-	-	-	-
Hydra (H. vulgaris)		T2M7P7	-	T2M255	-	-	-	-
Fox Tapeworm (E. multilocularis)		A0A068YDE4	-	-	-	-	-	-
Flatworm (S. mediterranea)	Gene annotation	dd_Smed_v6_3491_0_1	-	dd_Smed_v6_7891_0_1	dd_Smed_v6_5578_0_1	dd_Smed_v6_5316_0_1	dd_Smed_v6_7162_0_1	dd_Smed_v6_8450_0_1
Flatworm (P. nigra)		dd_Pnig_v3_37814_1_1	-	dd_Pnig_v3_28303_2_2	dd_Pnig_v3_19960_1_1	dd_Pnig_v3_33808_2_1	dd_Pnig_v3_19577_1_1	dd_Pnig_v3_14842_1_1
Flatworm (D.japonica)		dd_Djap_v4_11221_6_1	-	dd_Djap_v4_50651_1_1	dd_Djap_v4_13258_1_1	dd_Djap_v4_47820_1_1	dd_Djap_v4_39747_1_1	dd_Djap_v4_33205_1_1
Flatworm (M. lignano)		-	-	gr_Mlig_v2_1509_11375_1	-	-	-	-
