## Supplementary material for "Single-Nucleotide m^6^A Mapping Uncovers Redundant YTHDF Function in Planarian Progenitor Fate Selection": Table S6. Index of contig ids corresponding to labels in figures.

### Sheet: Sheet1
Table S6. Index of contig ids corresponding to labels in figures.
Label	Contig	Figure
kiaa1429	dd_Smed_v6_4676_0_1	Figure 1
ythdf-A	dd_Smed_v6_5578_0_1	Figure 3
ythdf-B	dd_Smed_v6_7162_0_1	Figure 3
ythdf-C	dd_Smed_v6_7891_0_1	Figure 3
ythdf-D	dd_Smed_v6_8450_0_1	Figure 3
ythdf-E	dd_Smed_v6_5316_0_1	Figure 3
ythdf-A	dd_Smed_v6_5578_0_1	Figure 4
ythdf-B	dd_Smed_v6_7162_0_1	Figure 4
ythdf-C	dd_Smed_v6_7891_0_1	Figure 4
dd_626	dd_Smed_v6_626_0_1	Figure 5
dd_3451	dd_Smed_v6_3451_0_1	Figure 5
dd_924	dd_Smed_v6_924_0_1	Figure 5
dd_356	dd_Smed_v6_356_0_1	Figure 5
ythdf-A	dd_Smed_v6_5578_0_1	Figure 5
ythdf-B	dd_Smed_v6_7162_0_1	Figure 5
ythdf-C	dd_Smed_v6_7891_0_1	Figure 5
dd_7272	dd_Smed_v6_7272_0_1	Figure 5
dd_12003	dd_Smed_v6_12003_0_1	Figure 5
dd_4314	dd_Smed_v6_4314_0_1	Figure 5
dd_20567	dd_Smed_v6_20567_0_1	Figure 5
dd_9120	dd_Smed_v6_9120_1_1	Figure 5
dd_5240	dd_Smed_v6_5240_0_1	Figure 5
dd_4128	dd_Smed_v6_4128_0_1	Figure 5
PI16	dd_Smed_v6_940_0_1	Figure 5
dd_16362	dd_Smed_v6_16362_0_1	Figure 5
dd_566	dd_Smed_v6_566_0_1	Figure 5
RAP1B	dd_Smed_v6_7739_0_1	Figure 5
dd_4411	dd_Smed_v6_4411_0_1	Figure 5
dd_15156	dd_Smed_v6_15156_0_1	Figure 5
dd_13583	dd_Smed_v6_13583_0_1	Figure 5
dd_13524	dd_Smed_v6_13524_0_1	Figure 5
dd_18464	dd_Smed_v6_18464_0_1	Figure 5
HSPG2	dd_Smed_v6_6915_0_1	Figure 5
dd_9801	dd_Smed_v6_9801_0_1	Figure 5
FAM115C	dd_Smed_v6_11710_0_1	Figure 5
dd_9963	dd_Smed_v6_9963_0_1	Figure 5
PSAPL1	dd_Smed_v6_1706_0_1	Figure 5
CD9	dd_Smed_v6_11375_0_1	Figure 5
ALAS2	dd_Smed_v6_1226_0_1	Figure 5
HMBS	dd_Smed_v6_3133_0_1	Figure 5
dd_5340	dd_Smed_v6_5340_0_1	Figure 5
dd_159	dd_Smed_v6_159_0_1	Figure 5
dd_2265	dd_Smed_v6_2265_0_1	Figure 5
TRAF3	dd_Smed_v6_3038_0_1	Figure 5
dd_1837	dd_Smed_v6_1837_0_1	Figure 6
dd_18852_0	dd_Smed_v6_18852_0_1	Figure 6
dd_34302_0	dd_Smed_v6_34302_0_1	Figure 6
UBBP4	dd_Smed_v6_422_0_1	Figure 6
dd_783_0	dd_Smed_v6_783_0_1	Figure 6
dd_21790_0	dd_Smed_v6_21790_0_1	Figure 6
dd_2850_0	dd_Smed_v6_2850_0_1	Figure 6
ARF1	dd_Smed_v6_3383_0_1	Figure 6
dd_13694_0	dd_Smed_v6_13694_0_1	Figure 6
dd_2089_0	dd_Smed_v6_2089_0_1	Figure 6
dd_11930_0	dd_Smed_v6_11930_0_1	Figure 6
dd_11851_0	dd_Smed_v6_11851_0_1	Figure 6
dd_9673_0	dd_Smed_v6_9673_0_1	Figure 6
dd_4046_0	dd_Smed_v6_4046_0_1	Figure 6
dd_16527_0	dd_Smed_v6_16527_0_1	Figure 6
dd_34919_0	dd_Smed_v6_34919_0_1	Figure 6
X1.A5.1	dd_Smed_v6_585_0_1	Figure 6
TNFAIP8L1	dd_Smed_v6_11459_0_1	Figure 6
dd_7351_0	dd_Smed_v6_7351_0_1	Figure 6
dd_3686_0	dd_Smed_v6_3686_0_1	Figure 6
ZCCHC6	dd_Smed_v6_13199_0_1	Figure 6
dd_1831_0	dd_Smed_v6_1831_0_1	Figure 6
dd_1737_0	dd_Smed_v6_1737_0_1	Figure 6
ELF5	dd_Smed_v6_8886_0_1	Figure 6
dd_2262_0	dd_Smed_v6_2262_0_1	Figure 6
dd_1718_0	dd_Smed_v6_1718_0_1	Figure 6
dd_4743_0	dd_Smed_v6_4743_0_1	Figure 6
dd_10187_0	dd_Smed_v6_10187_0_1	Figure 6
dd_1938_0	dd_Smed_v6_1938_0_1	Figure 6
dd_7247_0	dd_Smed_v6_7247_0_1	Figure 6
dd_940	dd_Smed_v6_940_0_1	Figure 7
smedwi-1	dd_Smed_v6_659_0_1	Figure 7
dd_1837	dd_Smed_v6_1837_0_1	Figure 7
kiaa1429	dd_Smed_v6_4676_0_1	Figure S1
kiaa1429	dd_Smed_v6_4676_0_1	Figure S2
ythdf-A	dd_Smed_v6_5578_0_1	Figure S3
ythdf-B	dd_Smed_v6_7162_0_1	Figure S3
ythdf-C	dd_Smed_v6_7891_0_1	Figure S3
ythdf-D	dd_Smed_v6_8450_0_1	Figure S3
ythdf-E	dd_Smed_v6_5316_0_1	Figure S3
ythdc-1	dd_Smed_v6_3491_0_1	Figure S3
ythdf-A	dd_Smed_v6_5578_0_1	Figure S4
ythdf-B	dd_Smed_v6_7162_0_1	Figure S4
ythdf-C	dd_Smed_v6_7891_0_1	Figure S4
ythdf-D	dd_Smed_v6_8450_0_1	Figure S4
ythdf-E	dd_Smed_v6_5316_0_1	Figure S4
ythdf-A	dd_Smed_v6_5578_0_1	Figure S5
ythdf-B	dd_Smed_v6_7162_0_1	Figure S5
ythdf-C	dd_Smed_v6_7891_0_1	Figure S5
kiaa1429	dd_Smed_v6_4676_0_1	Figure S6
ythdf-A	dd_Smed_v6_5578_0_1	Figure S6
ythdf-B	dd_Smed_v6_7162_0_1	Figure S6
ythdf-C	dd_Smed_v6_7891_0_1	Figure S6
ythdf-D	dd_Smed_v6_8450_0_1	Figure S6
ythdf-E	dd_Smed_v6_5316_0_1	Figure S6
mettl14	dd_Smed_v6_6641_0_1	Figure S6
mettl3	dd_Smed_v6_6450_0_1	Figure S6
wtap	dd_Smed_v6_2322_0_2	Figure S6
ythdc-1	dd_Smed_v6_3491_0_1	Figure S6
dd_518	dd_Smed_v6_518_0_1	Figure S6
dd_75	dd_Smed_v4_75_0_1	Figure S6
dd_940	dd_Smed_v4_940_0_1	Figure S6
